# A validated pangenome-scale metabolic model for the *Klebsiella pneumoniae* species complex

**DOI:** 10.1101/2023.12.20.572682

**Authors:** Helena B. Cooper, Ben Vezina, Jane Hawkey, Virginie Passet, Sebastián López-Fernández, Jonathan M. Monk, Sylvain Brisse, Kathryn E. Holt, Kelly L. Wyres

## Abstract

The *Klebsiella pneumoniae* Species Complex (KpSC) is a major source of nosocomial infections globally with high rates of resistance to antimicrobials. Consequently, there is growing interest in understanding virulence factors and their association with cellular metabolic processes for developing novel anti-KpSC therapeutics. Phenotypic assays have revealed metabolic diversity within the KpSC, but metabolism research has been neglected due to experiments being difficult and cost-intensive.

Genome-scale metabolic models (GSMMs) represent a rapid and scalable *in silico* approach for exploring metabolic diversity, which compiles genomic and biochemical data to reconstruct the metabolic network of an organism. Here we use a diverse collection of 507 KpSC isolates, including representatives of globally distributed clinically-relevant lineages, to construct the most comprehensive KpSC pan-metabolic model to-date, KpSC pan v2. Candidate metabolic reactions were identified using gene orthology to known metabolic genes, prior to manual curation via extensive literature and database searches. The final model comprised a total of 3,550 reactions, 2,403 genes and can simulate growth on 360 unique substrates. We used KpSC pan v2 as a reference to derive strain-specific GSMMs for all 507 KpSC isolates, and compared these to GSMMs generated using a prior KpSC pan-reference (KpSC pan v1) and two single-strain references. We show that KpSC pan v2 includes a greater proportion of accessory reactions (8.8%) than KpSC pan v1 (2.5%). GSMMs derived from KpSC pan v2 also result in more accuracy growth predictions than those derived from other references in both aerobic (median accuracy = 95.4%) and anaerobic (median accuracy = 78.8%). KpSC pan v2 also generates more accurate growth predictions, with high median accuracies of 95.4% (aerobic, n=37 isolates) and 78.8% (anaerobic, n=36 isolates) for 124 matched carbon substrates.

KpSC pan v2 is freely available at https://github.com/kelwyres/KpSC-pan-metabolic-model, representing a valuable resource for the scientific community, both as a source of curated metabolic information and as a reference to derive accurate strain-specific GSMMs. The latter can be used to investigate the relationship between KpSC metabolism and traits of interest, such as reservoirs, epidemiology, drug resistance or virulence, and ultimately to inform novel KpSC control strategies.

**Significance as a BioResource to the community:** *Klebsiella pneumoniae* and its close relatives in the *K. pneumoniae* Species Complex (KpSC) are priority antimicrobial resistant pathogens that exhibit extensive genomic diversity. There is growing interest in understanding KpSC metabolism, and genome scale metabolic models (GSMMs) provide a rapid, scalable option for exploration of whole cell metabolism plus phenotype prediction. Here we present a KpSC pan-metabolic model representing the cellular metabolism of 507 diverse KpSC isolates. Our model is the largest and most comprehensive of its kind, comprising >2,400 genes associated with >3,500 metabolic reactions, plus manually curated evidence annotations. These data alone represent a key knowledge resource for the *Klebsiella* research community; however, our model’s greatest impact lies in its potential for use as a reference from which highly accurate strain-specific GSMMs can be derived to inform in depth strain-specific and/or large-scale comparative analyses.

**Data summary:**

1. *Klebsiella pneumoniae* species complex (KpSC) pan v2 metabolic model available at https://github.com/kelwyres/KpSC-pan-metabolic-model.
2. All KpSC isolate whole genome sequences used in this work were reported previously and are available under Bioprojects PRJEB6891, PRJNA351909, PRJNA493667, PRJNA768294, PRJNA253462, PRJNA292902 and PRJNA391323. Individual accessions listed in Table S1.
3. Strain-specific GSMMs used for comparative analyses (deposited in Figshare - 10.6084/m9.figshare.24871914), plus their associated MEMOTE reports (indicates completeness and annotation quality), reaction and gene presence-absence matrices across all isolates.
4. Growth phenotype predictions derived from strain-specific GSMMs are available in Table S4.
5. Binarised Biolog growth phenotype data for n=37 isolates (plates PM1 and PM2, aerobic and anaerobic conditions) are available in Tables S6 & S7.
6. Additional growth assay data for six substrates not included on Biolog plates PM1 and PM2 (deposited in Figshare - 10.6084/m9.figshare.24871914).
