## Supplementary material for "A validated pangenome-scale metabolic model for the *Klebsiella pneumoniae* species complex": Table S2

### Sheet: Enterobacteriaceae Models
Organism	Model ID	Model Database	NCBI Genome ID	Metabolites	Reactions	Genes	Year	Reference	Inclusion	Notes
Escherichia coli str. K-12 substr. MG1655	iJR904	BiGG	NC_000913.3	761	1075	904	2003	PMID: 12952533	N	Was a previous iteration of iAF1260 which was the basis of iYL1228.
Escherichia coli	MODEL4665428627	BioModels	-	60	98	-	2007	PMID: 17625511	N	Model was for testing FBA rather than representing metabolism.
Escherichia coli str. K-12 substr. MG1655	iAF1260	BiGG	NC_000913.3	1668	2382	1261	2007	PMID: 17593909	N	Was the model that most Klebsiella models are derived from.
Salmonella typhimurium LT2	MODEL1507180009 (iMA945)	BioModels	AE006468.2	1036	1964	945	2009	PMID: 19690172	N	No gene IDs present in the model.
Salmonella typhimurium LT2	MODEL1507180058 (iRR1083)	BioModels	AE006468.2	943	1087	1083	2009	PMID: 19356237	Y	-
Escherichia coli str. K-12 substr. MG1655	e_coli_core	BiGG	NC_000913.3	72	95	137	2010	PMID: 26443778	N	Education tutorial.
Escherichia coli str. K-12 substr. MG1655	iAF1260b	BiGG	NC_000913.3	1668	2388	1261	2010	PMID: 19840862	N	Was a derivative of iAF1260 with only six reactions different.
Escherichia coli	MODEL1105030000	BioModels	NC_000913.3	-	-	-	2011	PMID: 21694717	N	Modified version of iAF1260.
Escherichia coli str. K-12 substr. MG1655	iJ01366	BiGG	NC_000913.1	1805	2583	1367	2011	PMID: 21988831	N	Reference model for E. coli K12 that would be captured by current model iML1515.
Escherichia coli W (ATCC 9637)	MODEL1507180010 (iCA1273)	BioModels	CP002185.1	1111	2477	1273	2011	PMID: 21208457	Y	-
Klebsiella pneumoniae subsp. pneumoniae MGH 78578	iYL1228	BiGG	CP000647.1	1658	2262	1229	2011	PMID: 21296962	N	The first K. pneumoniae model that was captured in the starting model in this study.
Salmonella enterica subsp. enterica serovar Typhimurium str. LT2	STM_v1_0	BiGG	AE006468.1	1802	2545	1271	2011	PMID: 21244678	Y	-
Yersinia pestis CO92	iPC815	BiGG	NC_003143.1	1552	1961	815	2011	PMID: 21995956	Y	-
Escherichia coli B	-	BioModels	CP000819.1	1169	1369	-	2012	PMID: 24277855	N	The model wasn't publically available.
Escherichia coli 'BL21-Gold(DE3)pLysS AG'	iECBD_1354	BiGG	CP001665.1	1952	2748	1354	2013	PMID: 24277855	Y	-
Escherichia coli 042	iEC042_1314	BiGG	FN554766.1	1926	2714	1314	2013	PMID: 24277855	Y	-
Escherichia coli 536	iECP_1309	BiGG	CP000247.1	1941	1739	1309	2013	PMID: 24277855	Y	-
Escherichia coli 55989	iEC55989_1330	BiGG	CU928145.2	1953	2756	1330	2013	PMID: 24277855	Y	-
Escherichia coli ABU 83972	iECABU_c1320	BiGG	CP001671.1	1942	2731	1320	2013	PMID: 24277855	Y	-
Escherichia coli APEC O1	iAPECO1_1312	BiGG	NC_008563.1	1942	2735	1313	2013	PMID: 24277855	Y	-
Escherichia coli ATCC 8740	iEcolC_1368	BiGG	CP000946.1	1969	2768	1368	2013	PMID: 24277855	Y	-
Escherichia coli B str. REL606	iECB_1328	BiGG	CP000819.1	1951	2748	1329	2013	PMID: 24277855	Y	-
Escherichia coli BL21(DE3)	iECD_1391	BiGG	CP001509.3	1943	2741	1333	2013	PMID: 24277855	Y	-
Escherichia coli BL21(DE3)	iB21_1397	BiGG	AM946981.2	1943	2741	1337	2013	PMID: 24277855	Y	-
Escherichia coli BW2952	iBWG_1329	BiGG	NC_012759.1	1949	2741	1329	2013	PMID: 24277855	Y	-
Escherichia coli CFT073	ic_1306	BiGG	NC_004431.1	1936	2726	1307	2013	PMID: 24277855	Y	-
Escherichia coli DH1	iEcDH1_1363	BiGG	CP001637.1	1949	2750	1363	2013	PMID: 24277855	Y	-
Escherichia coli DH1	iECDH1ME8569_1439	BiGG	AP012030.1	1950	2755	1439	2013	PMID: 24277855	Y	-
Escherichia coli ED1a	iECED1_1282	BiGG	CU928162.2	1929	2706	1279	2013	PMID: 24277855	Y	-
Escherichia coli ETEC H10407	iETEC_1333	BiGG	FN649414.1	1962	2756	1333	2013	PMID: 24277855	Y	-
Escherichia coli HS	iEcHS_1320	BiGG	CP000802.1	1963	2753	1321	2013	PMID: 24277855	Y	-
Escherichia coli IAI1	iECIAI1_1343	BiGG	CU928160.2	1968	2765	1343	2013	PMID: 24277855	Y	-
Escherichia coli IAI39	iECIAI39_1322	BiGG	CU928164.2	1953	2721	1321	2013	PMID: 24277855	Y	-
Escherichia coli IHE3034	iECOK1_1307	BiGG	CP001969.1	1941	2729	1304	2013	PMID: 24277855	Y	-
Escherichia coli KO11FL	iEKO11_1354	BiGG	CP002516.1	1972	2778	1354	2013	PMID: 24277855	Y	-
Escherichia coli LF82	iLF82_1304	BiGG	CU651637.1	1938	2726	1302	2013	PMID: 24277855	Y	-
Escherichia coli NA114	iECNA114_1301	BiGG	CP002797.2	1927	2718	1301	2013	PMID: 24277855	Y	-
Escherichia coli O103:H2 str. 12009	iECO103_1326	BiGG	AP010958.1	1958	2758	1327	2013	PMID: 24277855	Y	-
Escherichia coli O111:H- str. 11128	iECO111_1330	BiGG	AP010960.1	1959	2760	1328	2013	PMID: 24277855	Y	-
Escherichia coli O127:H6 str. E2348/69	iE2348C_1286	BiGG	NC_011601.1	1919	2703	1287	2013	PMID: 24277855	Y	-
Escherichia coli O139:H28 str. E24377A	iEcE24377_1341	BiGG	CP000800.1	1972	2763	1341	2013	PMID: 24277855	Y	-
Escherichia coli O157:H7 str EC4115	iECH74115_1262	BiGG	CP001164.1	1918	2694	1262	2013	PMID: 24277855	Y	-
Escherichia coli O157:H7 str. EDL933	iZ_1308	BiGG	AE005174.2	1923	2721	1308	2013	PMID: 24277855	Y	-
Escherichia coli O157:H7 str. Sakai	iECs_1301	BiGG	BA000007.2	1923	2720	1301	2013	PMID: 24277855	Y	-
Escherichia coli O157:H7 str. TW14359	iECSP_1301	BiGG	CP001368.1	1920	2712	1299	2013	PMID: 24277855	Y	-
Escherichia coli O26:H11 str. 11368	iECO26_1355	BiGG	AP010953.1	1965	2780	1355	2013	PMID: 24277855	Y	-
Escherichia coli O55:H7 str. CB9615	iG2583_1286	BiGG	CP001846.1	1919	2704	1283	2013	PMID: 24277855	Y	-
Escherichia coli O83:H1 str. NRG 857C	iNRG857_1313	BiGG	CP001855.1	1943	2735	1311	2013	PMID: 24277855	Y	-
Escherichia coli S88	iECS88_1305	BiGG	CU928161.2	1942	2729	1305	2013	PMID: 24277855	Y	-
Escherichia coli SE11	iECSE_1348	BiGG	AP009240.1	1957	2768	1348	2013	PMID: 24277855	Y	-
Escherichia coli SE15	iECSF_1327	BiGG	AP009378.1	1951	2742	1327	2013	PMID: 24277855	Y	-
Escherichia coli SMS-3-5	iEcSMS35_1347	BiGG	CP000970.1	1947	2746	1347	2013	PMID: 24277855	Y	-
Escherichia coli str. K-12 substr. DH10B	iECDH10B_1368	BiGG	CP000948.1	1947	2742	1327	2013	PMID: 24277855	Y	-
Escherichia coli str. K-12 substr. W3110	iY75_1357	BiGG	NC_007779.1	1953	2759	1358	2013	PMID: 24277855	N	Locus tags present in model do not match to the NCBI genome associated with the model.
Escherichia coli UM146	iUMN146_1321	BiGG	CP002167.1	1942	2735	1319	2013	PMID: 24277855	Y	-
Escherichia coli UMN026	iECUMN_1333	BiGG	CU928163.2	1935	2740	1332	2013	PMID: 24277855	Y	-
Escherichia coli UMNK88	iUMNK88_1353	BiGG	CP002729.1	1969	2777	1353	2013	PMID: 24277855	Y	-
Escherichia coli UTI89	iUTI89_1310	BiGG	CP000243.1	1940	2725	1310	2013	PMID: 24277855	Y	-
Escherichia coli W	iWFL_1372	BiGG	CP002185.1	1973	2782	1372	2013	PMID: 24277855	Y	-
Escherichia coli W	iECW_1372	BiGG	CP002185.1	1973	2782	1372	2013	PMID: 24277855	Y	-
Shigella boydii CDC 3083-94	iSbBS512_1146	BiGG	CP001063.1	1910	2591	1147	2013	PMID: 24277855	Y	-
Shigella boydii Sb227	iSBO_1134	BiGG	CP000036.1	1908	2591	1134	2013	PMID: 24277855	Y	-
Shigella dysenteriae Sd197	iSDY_1059	BiGG	CP000034.1	1888	2539	1059	2013	PMID: 24277855	Y	-
Shigella flexneri 2002017	iSFxv_1172	BiGG	CP001383.1	1918	2638	1169	2013	PMID: 24277855	Y	-
Shigella flexneri 2a str. 2457T	iS_1188	BiGG	AE014073.1	1914	2619	1188	2013	PMID: 24277855	Y	-
Shigella flexneri 2a str. 301	iSF_1195	BiGG	AE005674.2	1917	2630	1195	2013	PMID: 24277855	Y	-
Shigella flexneri 5 str. 8401	iSFV_1184	BiGG	CP000266.1	1917	2621	1184	2013	PMID: 24277855	Y	-
Shigella sonnei Ss046	iSSON_1240	BiGG	CP000038.1	1936	2693	1240	2013	PMID: 24277855	Y	-
Escherichia coli ATCC 8739	iEC1349_Crooks	BiGG	NC_010468.1	1946	2756	1349	2017	PMID: 27667363	Y	-
Escherichia coli BL21(DE3)	iEC1356_BI21DE3	BiGG	NC_012971.2	1918	2740	1356	2017	PMID: 27667363	Y	-
Escherichia coli C	iEC1344_C	BiGG	NZ_CP020543.1	1934	2726	1344	2017	PMID: 27667363	N	Locus tags present in model do not match to the NCBI genome associated with the model.
Escherichia coli DH5alpha	iEC1368_DH5a	BiGG	NZ_JRYM01000089.1	1951	2779	1368	2017	PMID: 27667363	N	Locus tags present in model do not match to the NCBI genome associated with the model.
Escherichia coli str. K-12 substr. W3110	iEC1372_W3110	BiGG	NC_007779.1	1918	2758	1372	2017	PMID: 27667363	N	Locus tags present in model do not match to the NCBI genome associated with the model.
Escherichia coli W	iEC1364_W	BiGG	CP002185.1	1927	2764	1364	2017	PMID: 27667363	Y	-
Klebsiella pneumoniae subsp. pneumoniae KPPR1	iKP1289	KBase	CP009208.1	1802	2145	1289	2017	PMID: 28375518	Y	This model was processed manually as it was itergrated into Kbase.
Klebsiella pneumoniae subsp. pneumoniae Kp13	Kp13-MN	Target Pathogen	CP003999.1	-	1969	1523	2018	PMID: 30018343	N	The model wasn't publically available for analysis.
Salmonella pan-reactome	iYS1720	BiGG	-	2436	3357	1707	2018	PMID: 30218022	N	No gene IDs present in the model.
Escherichia coli Core Genes	iML976	BioModels	-	-	1866	976	2019	PMID: 29020004	N	Represent the core genes in 1122 E.coli and Shigella based on the iML1515 model.
Escherichia coli str. K-12 substr. MG1655	iML1515	BiGG	NC_000913.3	1877	2712	1516	2019	PMID: 29020004	Y	-
Salmonella pangenome	MODEL1907100002 (pan-STM.v1.2)	BioModels	-	-	3372	1718	2019	PMID: 31455646	N	No gene IDs present in the model.
Klebsiella pneumoniae HM	iKP_HM1190	BiGG	ASM396613v1	1654	2225	1190	2019	PMID: 31179245	Y	Although this model is derived from iYL1228 there were additional curated reactions included.
Klebsiella pneumoniae SF	iKP_SF1197	BiGG	ASM396611v1	1662	2230	1201	2019	PMID: 31179245	Y	Although this model is derived from iYL1228 there were additional curated reactions included.
Klebsiella pneumoniae SK	iKP_SK1193	BiGG	ASM396607v1	1655	2230	1199	2019	PMID: 31179245	Y	Although this model is derived from iYL1228 there were additional curated reactions included.
Klebsiella pneumoniae SP	iKP_SP1188	BiGG	ASM396587v1	1656	2226	1192	2019	PMID: 31179245	Y	Although this model is derived from iYL1228 there were additional curated reactions included.
Klebsiella pneumoniae species complex	KpSC pan v1	Figshare	-	1696	2013	1265	2022	PMID: 35277433	N	This was the starting point for this study.
Klebsiella strain 1003 in flying fox colonies	K.africana_FF1003	Figshare	GCF_016804125.1	1696	2295	1226	2022	PMID: 35590448	N	This model was derived from the Norsigian et al and Hawkey et al models the latter of which were the starting point of this study.
Klebsiella strain 1019 in flying fox colonies	K.africana_FF1019	Figshare	GCF_023704035.1	1696	2294	1225	2022	PMID: 35590448	N	This model was derived from the Norsigian et al and Hawkey et al models the latter of which were the starting point of this study.
Klebsiella strain 1010 in flying fox colonies	K.pneumoniae_FF1010	Figshare	GCA_023703995.1	1696	2304	1223	2022	PMID: 35590448	N	This model was derived from the Norsigian et al and Hawkey et al models the latter of which were the starting point of this study.
Klebsiella strain 1013 in flying fox colonies	K.pneumoniae_FF1013	Figshare	GCF_023703975.1	1696	2301	1219	2022	PMID: 35590448	N	This model was derived from the Norsigian et al and Hawkey et al models the latter of which were the starting point of this study.
Klebsiella strain 1023 in flying fox colonies	K.pneumoniae_FF1023	Figshare	GCF_023703955.1	1696	2310	1236	2022	PMID: 35590448	N	This model was derived from the Norsigian et al and Hawkey et al models the latter of which were the starting point of this study.
Klebsiella strain 1043 in flying fox colonies	K.pneumoniae_FF1043	Figshare	GCF_023703935.1	1696	2302	1219	2022	PMID: 35590448	N	This model was derived from the Norsigian et al and Hawkey et al models the latter of which were the starting point of this study.
Klebsiella strain 1076 in flying fox colonies	K.pneumoniae_FF1076	Figshare	GCF_023703915.1	1696	2308	1236	2022	PMID: 35590448	N	This model was derived from the Norsigian et al and Hawkey et al models the latter of which were the starting point of this study.
Klebsiella strain 1083 in flying fox colonies	K.pneumoniae_FF1083	Figshare	GCF_023703895.1	1696	2303	1225	2022	PMID: 35590448	N	This model was derived from the Norsigian et al and Hawkey et al models the latter of which were the starting point of this study.
Klebsiella strain 904 in flying fox colonies	K.pneumoniae_FF904	Figshare	GCF_023703875.1	1696	2298	1213	2022	PMID: 35590448	N	This model was derived from the Norsigian et al and Hawkey et al models the latter of which were the starting point of this study.
Klebsiella strain 923 in flying fox colonies	K.pneumoniae_FF923	Figshare	GCF_023703855.1	1696	2311	1237	2022	PMID: 35590448	N	This model was derived from the Norsigian et al and Hawkey et al models the latter of which were the starting point of this study.
Klebsiella strain 979 in flying fox colonies	K.pneumoniae_FF979	Figshare	GCF_023703835.1	1696	2300	1216	2022	PMID: 35590448	N	This model was derived from the Norsigian et al and Hawkey et al models the latter of which were the starting point of this study.
Klebsiella strain 907 in flying fox colonies	K.variicola_variicola_FF907	Figshare	GCF_023703815.1	1696	2310	1231	2022	PMID: 35590448	N	This model was derived from the Norsigian et al and Hawkey et al models the latter of which were the starting point of this study.
