## Supplementary material for "A validated pangenome-scale metabolic model for the *Klebsiella pneumoniae* species complex": Table S5

### Sheet: Phenotypic Binary Growth
	2-Aminoethylphosphonate	Beta-Alanine	Allantoin	L-ectoine	Phenylpropanoate	Uracil
K_africana_200023T	NG	G	NG	NG	NG	G
K_pneumoniae_03-9138-2	G	G	NG	NG	NG	G
K_pneumoniae_04A025	G	NG	G	NG	NG	G
K_pneumoniae_BJ1	NG	NG	NG	NG	NG	G
K_pneumoniae_CG43	NG	NG	NG	NG	NG	NG
K_pneumoniae_CIP52_145	NG	G	NG	NG	NG	NG
K_pneumoniae_KP13	NG	G	NG	NG	NG	G
K_pneumoniae_MGH78578	NG	NG	NG	NG	NG	G
K_pneumoniae_NJST258-1	NG	G	NG	NG	NG	G
K_pneumoniae_NTUH_K2044	G	NG	G	NG	NG	NG
K_pneumoniae_SA12	NG	G	G	NG	NG	G
K_pneumoniae_SA1	NG	G	NG	NG	NG	G
K_pneumoniae_SB1067	NG	NG	NG	NG	NG	G
K_pneumoniae_SB1139	NG	G	NG	NG	NG	G
K_pneumoniae_SB1170	NG	NG	NG	NG	NG	G
K_pneumoniae_SB2390	G	G	NG	G	NG	G
K_pneumoniae_SB611	NG	NG	NG	NG	NG	G
K_pneumoniae_SB612	NG	NG	NG	NG	NG	G
K_pneumoniae_SB615	NG	NG	NG	NG	NG	G
K_pneumoniae_SB617	NG	G	NG	NG	NG	NG
K_pneumoniae_T69	NG	NG	NG	NG	NG	NG
K_quasi_quasi_01A030T	NG	G	NG	NG	G	G
K_quasi_quasi_18A069	NG	G	NG	NG	NG	G
K_quasi_quasi_SB1124	G	NG	NG	NG	NG	G
K_quasi_quasi_SB98	G	G	NG	NG	G	G
K_quasi_quasi_U41	NG	G	NG	NG	G	G
K_quasi_simil_07A044T	NG	NG	NG	NG	NG	G
K_quasi_simil_09A323	NG	NG	NG	NG	NG	G
K_quasi_simil_12A476	NG	NG	NG	NG	NG	NG
K_quasi_simil_CIP110288	NG	NG	NG	NG	G	G
K_quasi_simil_SB610	NG	NG	NG	NG	NG	NG
K_quasivariicola_08A119	NG	G	NG	NG	NG	G
K_variicola_tropicalensis_CDC4241-71	NG	NG	G	G	NG	NG
K_variicola_variicola_01A065	NG	NG	NG	NG	G	G
K_variicola_variicola_342	NG	NG	G	NG	NG	NG
K_variicola_variicola_At-22	NG	G	NG	NG	NG	G
K_variicola_variicola_F2R9T	NG	G	NG	NG	NG	G
16703_5#20	-	-	-	-	G	-
16852_1#12	-	-	-	-	G	-
18090_3#27	-	-	-	-	NG	-
16703_5#22	-	-	-	-	G	-
16852_1#20	-	-	-	-	G	-
AUSMDU00003493_S11_L001	-	-	-	NG	-	-
16703_5#7	-	-	-	NG	-	-
Klebsiella_pneumoniae_KSB1_5B	-	-	-	NG	-	-
16780_6#34	-	-	-	G	-	-
16852_1#8	-	-	-	NG	-	-

### Sheet: KpSC pan v2 Accuracy (This Stud
	EX_AEP_e	EX_ala_B_e	EX_alltn_e	EX_ecto__L_e	EX_pppn_e	EX_ura_e
K_africa_200023T	FP	TP	TN	TN	TN	TP
K_pneumoniae_03.9138.2	TP	TP	TN	TN	TN	TP
K_pneumoniae_04A025	TP	FP	FN	TN	TN	TP
K_pneumoniae_BJ1	FP	FP	TN	TN	TN	TP
K_pneumoniae_CG43	FP	FP	TN	TN	TN	FP
K_pneumoniae_CIP52_145	FP	TP	TN	TN	TN	FP
K_pneumoniae_KP13	FP	TP	TN	TN	TN	TP
K_pneumoniae_MGH78578	FP	FP	TN	TN	TN	TP
K_pneumoniae_NJST258.1	FP	TP	TN	TN	TN	TP
K_pneumoniae_NTUH_K2044	TP	FP	TP	TN	TN	FP
K_pneumoniae_SA12	FP	TP	TP	TN	TN	TP
K_pneumoniae_SA1	FP	TP	TN	TN	TN	TP
K_pneumoniae_SB1067	FP	FP	TN	TN	TN	TP
K_pneumoniae_SB1139	FP	TP	TN	TN	TN	TP
K_pneumoniae_SB1170	FP	FP	TN	TN	TN	TP
K_pneumoniae_SB2390	TP	TP	TN	FN	TN	TP
K_pneumoniae_SB611	FP	FP	TN	TN	TN	TP
K_pneumoniae_SB612	FP	FP	TN	TN	TN	TP
K_pneumoniae_SB615	FP	FP	TN	TN	TN	TP
K_pneumoniae_SB617	TN	TP	TN	TN	TN	FP
K_pneumoniae_T69	FP	FP	TN	TN	TN	FP
K_quasi_quasi_01A030T	FP	TP	TN	TN	TP	TP
K_quasi_quasi_18A069	FP	TP	TN	TN	TN	TP
K_quasi_quasi_SB1124	TP	FP	TN	TN	FP	TP
K_quasi_quasi_SB98	TP	TP	TN	TN	TP	TP
K_quasi_quasi_U41	FP	TP	TN	TN	TP	TP
K_quasi_simil_07A044T	FP	FP	TN	TN	TN	TP
K_quasi_simil_09A323	FP	FP	TN	TN	TN	TP
K_quasi_simil_12A476	FP	FP	TN	TN	TN	FP
K_quasi_simil_CIP110288	FP	FP	TN	TN	FN	TP
K_quasi_simil_SB610	FP	FP	TN	TN	TN	FP
K_quasivariicola_08A119	FP	TP	FP	TN	TN	TP
K_variicola_tropicalensis_CDC4241.71	TN	FP	FN	FN	TN	FP
K_variicola_variicola_01A065	TN	FP	TN	TN	FN	TP
K_variicola_variicola_342	TN	FP	FN	TN	TN	FP
K_variicola_variicola_At.22	TN	TP	TN	-	TN	TP
K_variicola_variicola_F2R9T	TN	TP	TN	TN	TN	TP
16703_5#20	-	-	-	-	TP	-
16852_1#12	-	-	-	-	TP	-
18090_3#27	-	-	-	-	FP	-
16703_5#22	-	-	-	-	TP	-
16852_1#20	-	-	-	-	TP	-
AUSMDU00003493_S11_L001	-	-	-	FP	-	-
16703_5#7	-	-	-	FP	-	-
Klebsiella_pneumoniae_KSB1_5B	-	-	-	FP	-	-
16780_6#34	-	-	-	TP	-	-
16852_1#8	-	-	-	FP	-	-
